# Biological Reasoning with Reinforcement Learning through Natural Language Enables Generalizable Zero-Shot Cell Type Annotations

**DOI:** 10.1101/2025.06.17.659642

**Authors:** Xi Wang, Runzi Tan, Bo Wang, Simona Cristea

**Affiliations:** Department of Data Science, Dana-Farber Cancer Institute; Department of Computer Science, University of Toronto, Canada; Vector Institute for Artificial Intelligence, Toronto, Canada; Peter Munk Cardiac Center, University Health Network, Toronto, Canada; Department of Laboratory Medicine and Pathobiology, University of Toronto, Canada; Department of Biostatistics, Harvard T.H. Chan School of Public Health

## Abstract

Single-cell RNA-sequencing (scRNAseq) has reshaped biomedical research, enabling the high-resolution characterization of cellular populations. Yet cell type annotation, a process typically performed by domain experts interpreting gene expression patterns by manual curation or with specialized algorithms, remains labor-intensive and limited by prior knowledge. In addition, while reasoning large language models (LLMs) have demonstrated remarkable performance on mathematics, coding and general-reasoning benchmarks, their potential in scRNAseq analyses remains underexplored. Here, we investigate the advantages and limitations of employing DeepSeek-R1-0528, a recently developed open-source 671B-parameter reasoning LLM, for zero-shot scRNAseq cell type annotation. We find that DeepSeek-R1 prompted with a ranked list of 10 differentially expressed marker genes per cluster of single cells outperforms both its reasoning-enhanced, non-reasoning equivalent (DeepSeek-V3-0324) and GPT-4o in cluster-level annotations. At the level of single cells, DeepSeek-R1 prompted with the top 500 expressed genes in a cell outperforms its non-reasoning counterpart DeepSeek-V3, illustrating test-time scaling for bioinformatics tasks through natural language. Running DeepSeek-R1 in zero-shot classifier mode, with a prompt that presents a broad catalogue of cell type labels to choose from, improves its performance and generalizability across different datasets. On data curated by the expert model scTab (termed *in-domain* data), the DeepSeek-R1 classifiers perform better than the expert model scGPT and on par with the specialized cell genomics LLM C2S-Scale-1B, but lag behind scTab. On *out-of-distribution* data unseen by the two expert models, DeepSeek-R1 and its classifier versions generalize better and outperform the other models in the majority of the evaluated datasets. Notably, DeepSeek-R1 supports its cell type calls with interpretable textual biological rationales underlying its reasoning, providing a learning opportunity for researchers. Nevertheless, peak annotation performance remains modest, highlighting the intrinsic complexity of scRNAseq cell type annotation.
