## Supplementary Table S1 for "Biological Reasoning with Reinforcement Learning through Natural Language Enables Generalizable Zero-Shot Cell Type Annotations"

### Sheet: Sheet1
Dataset	Model and Prompt Mode	Accuracy	Macro‑F1	Weighted F1	Accuracy_CI_LO_BOOT	Accuracy_CI_HI_BOOT	Macro_F1_CI_LO_BOOT	Macro_F1_CI_HI_BOOT
Cluster-level	DeepSeek‑R1 long	0.4628	0.3069	0.4876
Cluster-level	DeepSeek‑R1 short	0.4584	0.2914	0.4811
Cluster-level	DeepSeek‑V3‑0324 long	0.4177	0.2996	0.4575
Cluster-level	DeepSeek‑V3‑0324 short	0.3823	0.2656	0.407
Cluster-level	GPT‑4o‑0326 short	0.3699	0.1991	0.3838
Single‑cell in‑domain val	DeepSeek‑R1 long top100genes	0.418	0.2492	0.4241	0.4082	0.4276	0.2357	0.2648
Single‑cell in‑domain val	DeepSeek‑R1 short top100genes	0.4044	0.2309	0.405	0.3947	0.4142	0.2184	0.2458
Single‑cell in‑domain val	DeepSeek‑V3 long top100genes	0.3279	0.1501	0.3417	0.3185	0.3373	0.1392	0.1619
Single‑cell in‑domain val	DeepSeek‑V3 short top100genes	0.3273	0.1498	0.3411	0.3178	0.3366	0.1385	0.1616
Single‑cell in‑domain test	DeepSeek‑R1 top500genes (unconstrained)	0.4596	0.2792	0.4988	0.4497	0.4691	0.268	0.297
Single‑cell in‑domain test	DeepSeek‑R1 top500genes (scGPT classifier)	0.5517	0.2915	0.5676	0.542	0.5614	0.2835	0.3091
Single‑cell in‑domain test	DeepSeek‑R1 top500genes (scTab classifier)	0.5926	0.3083	0.5948	0.5827	0.6024	0.2978	0.3275
Single‑cell in‑domain test	scTab	0.8837	0.79	0.8852	0.8773	0.89	0.7726	0.8083
Single‑cell in‑domain test	scGPT	0.4708	0.2881	0.4684	0.4612	0.4808	0.2695	0.3027
Single‑cell in‑domain test	C2S‑Scale‑200genes	0.6188	0.277	0.574	0.609	0.6281	0.2676	0.2943
OOD‑random	DeepSeek‑R1 top500genes (unconstrained)	0.3362	0.2073	0.3572	0.3269	0.3457	0.2036	0.229
OOD‑random	DeepSeek‑R1 top500genes (scGPT classifier)	0.4721	0.223	0.4829	0.4623	0.482	0.2092	0.237
OOD‑random	DeepSeek‑R1 top500genes (scTab classifier)	0.4504	0.1667	0.4369	0.4405	0.4602	0.1663	0.186
OOD‑random	scTab	0.473	0.2158	0.4544	0.463	0.4829	0.2105	0.2351
OOD‑random	scGPT	0.3817	0.1677	0.3895	0.372	0.3914	0.1636	0.1855
OOD‑random	C2S‑Scale‑200genes	0.3736	0.1407	0.3434	0.364	0.3833	0.135	0.1551
OOD balanced‑tissue	DeepSeek‑R1 top500genes (unconstrained)	0.2818	0.2327	0.3016
OOD balanced‑tissue	DeepSeek‑R1 top500genes (scGPT classifier)	0.3771	0.2101	0.3728
OOD balanced‑tissue	DeepSeek‑R1 top500genes (scTab classifier)	0.2375	0.1674	0.2493
OOD balanced‑tissue	scGPT	0.2167	0.1371	0.2339
OOD balanced‑tissue	scTab	0.2097	0.1598	0.1874
OOD balanced‑tissue	C2S‑Scale‑200genes	0.2262	0.1121	0.2245
