## Supplementary Table S2 for "Biological Reasoning with Reinforcement Learning through Natural Language Enables Generalizable Zero-Shot Cell Type Annotations"

### Sheet: dataset_tissue_counts_sorted_v4
dataset_id	tissue	cell_count	unknown_count	unique_cell_types	dataset_total
d6505c89-c43d-4c28-8c4f-7351a5fd5528	peripheral region of retina	1062127	0	29	1378557
d6505c89-c43d-4c28-8c4f-7351a5fd5528	macula lutea	300870	0	29	1378557
d6505c89-c43d-4c28-8c4f-7351a5fd5528	macula lutea proper	15560	0	23	1378557
6f7fd0f1-a2ed-4ff1-80d3-33dde731cbc3	dorsolateral prefrontal cortex	741446	0	18	741446
2c820d53-cbd7-4e0a-be7a-a0ad1989a98f	blood	685024	0	25	685024
1a38e762-2465-418f-b81c-6a4bce261c34	frontal cortex	448964	8200	5	684621
1a38e762-2465-418f-b81c-6a4bce261c34	cingulate cortex	72550	3257	5	684621
1a38e762-2465-418f-b81c-6a4bce261c34	temporal cortex	64590	2312	5	684621
1a38e762-2465-418f-b81c-6a4bce261c34	cerebral cortex	39001	255	4	684621
1a38e762-2465-418f-b81c-6a4bce261c34	insular cortex	32659	1494	5	684621
1a38e762-2465-418f-b81c-6a4bce261c34	primary motor cortex	8259	141	5	684621
1a38e762-2465-418f-b81c-6a4bce261c34	lateral ganglionic eminence	6383	65	4	684621
1a38e762-2465-418f-b81c-6a4bce261c34	caudal ganglionic eminence	4669	29	4	684621
1a38e762-2465-418f-b81c-6a4bce261c34	ganglionic eminence	4120	6	3	684621
1a38e762-2465-418f-b81c-6a4bce261c34	medial ganglionic eminence	3426	11	3	684621
55003f67-c494-46f1-83fb-902745646379	breast	525298	26472	25	525298
74cff64f-9da9-4b2a-9b3b-8a04a1598040	decidua	121211	2373	21	283558
74cff64f-9da9-4b2a-9b3b-8a04a1598040	decidua basalis	85254	0	22	283558
74cff64f-9da9-4b2a-9b3b-8a04a1598040	placenta	66104	395	21	283558
74cff64f-9da9-4b2a-9b3b-8a04a1598040	blood	10989	0	12	283558
8d1dd010-5cbc-43fb-83f8-e0de8e8517da	primary visual cortex	241077	0	18	241077
f0f0d7c4-3bec-428e-9539-c99d36548d96	skin epidermis	99508	0	20	195739
f0f0d7c4-3bec-428e-9539-c99d36548d96	dermis	96231	0	20	195739
093d3bfe-6f0f-4ac0-a7a1-829f94d0a49f	lung	46325	0	59	193108
093d3bfe-6f0f-4ac0-a7a1-829f94d0a49f	lower lobe of left lung	46091	0	57	193108
093d3bfe-6f0f-4ac0-a7a1-829f94d0a49f	bronchus	42317	0	60	193108
093d3bfe-6f0f-4ac0-a7a1-829f94d0a49f	upper lobe of left lung	29983	0	56	193108
093d3bfe-6f0f-4ac0-a7a1-829f94d0a49f	trachea	28392	0	58	193108
3c361813-5d5e-4868-bfe5-e7591e7b5381	dorsolateral prefrontal cortex	172120	0	25	172120
ca46ffe6-0a26-4d8d-82fa-81722daf1102	subcutaneous adipose tissue	86064	0	15	166149
ca46ffe6-0a26-4d8d-82fa-81722daf1102	omental fat pad	80085	0	16	166149
242c6e7f-9016-4048-af70-d631f5eea188	blood	158726	0	10	158726
bab7432a-5cfe-45ea-928c-422d03c45cdd	cerebellum	120042	8653	24	153789
bab7432a-5cfe-45ea-928c-422d03c45cdd	hemisphere part of cerebellar posterior lobe	15503	77	12	153789
bab7432a-5cfe-45ea-928c-422d03c45cdd	cerebellar cortex	9551	98	15	153789
bab7432a-5cfe-45ea-928c-422d03c45cdd	dentate nucleus	8693	666	11	153789
93cb76aa-a84b-4a92-8e6c-66a914e26d4c	primary somatosensory cortex	153159	0	18	153159
e2808a6e-e2ea-41b9-b38c-4a08f1677f02	primary auditory cortex	139054	0	18	139054
be401db3-d732-408a-b0c4-71af0458b8ab	anterior cingulate cortex	135462	0	18	135462
ecce9688-66ea-4600-98f7-84aed7421c01	entorhinal cortex	104240	0	10	124917
ecce9688-66ea-4600-98f7-84aed7421c01	ganglionic eminence	20677	0	9	124917
a12ccb9b-4fbe-457d-8590-ac78053259ef	cortex of kidney	70118	0	26	122444
a12ccb9b-4fbe-457d-8590-ac78053259ef	renal medulla	34019	0	26	122444
a12ccb9b-4fbe-457d-8590-ac78053259ef	renal papilla	17958	0	23	122444
a12ccb9b-4fbe-457d-8590-ac78053259ef	kidney	349	0	21	122444
7f08cbcc-5790-4576-8478-10e9a999b316	breast	117346	0	10	117346
f5b0810c-1664-4a62-ad06-be1d9964aa8b	angular gyrus	110752	0	18	110752
a19d1667-a7b5-4556-9e5f-f9bfa690c0f1	skin of forearm	32138	0	1	87732
a19d1667-a7b5-4556-9e5f-f9bfa690c0f1	skin of body	27759	0	1	87732
a19d1667-a7b5-4556-9e5f-f9bfa690c0f1	skin of pes	9887	0	1	87732
a19d1667-a7b5-4556-9e5f-f9bfa690c0f1	skin of leg	3961	0	1	87732
a19d1667-a7b5-4556-9e5f-f9bfa690c0f1	hindlimb skin	3443	0	1	87732
a19d1667-a7b5-4556-9e5f-f9bfa690c0f1	skin of abdomen	2801	0	1	87732
a19d1667-a7b5-4556-9e5f-f9bfa690c0f1	skin of hip	2272	0	1	87732
a19d1667-a7b5-4556-9e5f-f9bfa690c0f1	skin of chest	1526	0	1	87732
a19d1667-a7b5-4556-9e5f-f9bfa690c0f1	lower leg skin	1475	0	1	87732
a19d1667-a7b5-4556-9e5f-f9bfa690c0f1	skin of cheek	1235	0	1	87732
a19d1667-a7b5-4556-9e5f-f9bfa690c0f1	skin of trunk	1161	0	1	87732
a19d1667-a7b5-4556-9e5f-f9bfa690c0f1	skin of shoulder	37	0	1	87732
a19d1667-a7b5-4556-9e5f-f9bfa690c0f1	skin of face	37	0	1	87732
e7c5ba7e-4be0-4696-af50-a07d0dc7aac5	skin of forehead	32099	0	25	82259
e7c5ba7e-4be0-4696-af50-a07d0dc7aac5	skin of cheek	21198	0	24	82259
e7c5ba7e-4be0-4696-af50-a07d0dc7aac5	skin of external ear	9366	0	23	82259
e7c5ba7e-4be0-4696-af50-a07d0dc7aac5	nose skin	6618	0	24	82259
e7c5ba7e-4be0-4696-af50-a07d0dc7aac5	arm skin	6529	0	25	82259
e7c5ba7e-4be0-4696-af50-a07d0dc7aac5	skin of temple	6449	0	23	82259
92161459-9103-4379-ae34-73a38eee1d1d	substantia nigra pars compacta	80576	0	1	80576
5af90777-6760-4003-9dba-8f945fec6fdf	blood	58480	1604	29	77358
5af90777-6760-4003-9dba-8f945fec6fdf	kidney	10437	1401	42	77358
5af90777-6760-4003-9dba-8f945fec6fdf	adrenal tissue	6439	203	31	77358
5af90777-6760-4003-9dba-8f945fec6fdf	perirenal fat	2002	119	30	77358
3966ba97-beb8-4d0b-9954-d3775cd2cd61	placenta	74685	0	7	74685
b2dda353-0c96-42df-8dcd-1ea7429a6feb	cerebellum	69174	0	18	69174
9fcb0b73-c734-40a5-be9c-ace7eea401c9	gingiva	60811	0	27	60811
9a64bf99-ebe5-4276-93a8-bee9dff1cd47	breast	52681	0	6	52681
a5d5c529-8a1f-40b5-bda3-35208970070d	middle temporal gyrus	15519	636	18	47432
a5d5c529-8a1f-40b5-bda3-35208970070d	primary visual cortex	7851	201	18	47432
a5d5c529-8a1f-40b5-bda3-35208970070d	primary auditory cortex	6470	233	18	47432
a5d5c529-8a1f-40b5-bda3-35208970070d	primary motor cortex	5955	280	18	47432
a5d5c529-8a1f-40b5-bda3-35208970070d	anterior cingulate gyrus	5939	340	18	47432
a5d5c529-8a1f-40b5-bda3-35208970070d	primary somatosensory cortex	5698	295	18	47432
5e717147-0f75-4de1-8bd2-6fda01b8d75f	blood	45787	0	20	45787
c05e6940-729c-47bd-a2a6-6ce3730c4919	cervical spinal cord white matter	19650	0	15	45528
c05e6940-729c-47bd-a2a6-6ce3730c4919	white matter of cerebellum	15963	0	15	45528
c05e6940-729c-47bd-a2a6-6ce3730c4919	Brodmann (1909) area 4	9915	0	15	45528
234c23d0-d6cd-4612-a40d-e5811727564b	caudate lobe of liver	45186	0	3	45186
c893ddc3-f25b-45e2-8c9e-155918b4261c	caudate nucleus	23999	0	10	44449
c893ddc3-f25b-45e2-8c9e-155918b4261c	putamen	20450	0	10	44449
b62f728b-a7eb-4889-8162-b3d457de93b9	neural tube	43462	23	9	43462
dea717d4-7bc0-4e46-950f-fd7e1cc8df7d	kidney	43380	0	25	43380
3b8b5de4-3aa1-4ac6-8890-8d03c8219981	frontal cortex	43033	0	6	43033
f7ec7bd5-04ab-453b-a8a7-c9d14812affb	lamina propria of small intestine	21273	0	1	32926
f7ec7bd5-04ab-453b-a8a7-c9d14812affb	lamina propria of large intestine	11653	0	1	32926
98f5d518-1e60-4307-b732-ab045cd3cbc2	frontal cortex	30430	0	6	30430
f5be9ed2-5d41-4a52-91e4-4ff24ff84900	perifoveal part of retina	25356	0	12	30401
f5be9ed2-5d41-4a52-91e4-4ff24ff84900	fovea centralis	5045	0	12	30401
bcdec5fa-a7fa-4806-92bc-0cd02f40242f	lamina propria of large intestine	19321	0	1	28758
bcdec5fa-a7fa-4806-92bc-0cd02f40242f	lamina propria of small intestine	9437	0	1	28758
e6361237-ac4e-4c5d-ad8f-f16aca0c0a8f	occipital cortex	22835	0	6	22835
72822932-10f6-466f-baf3-a2c1d89364bc	entorhinal cortex	16416	0	9	20470
72822932-10f6-466f-baf3-a2c1d89364bc	ganglionic eminence	4054	0	8	20470
19e46756-9100-4e01-8b0e-23b557558a4c	blood	19631	0	9	19631
0bc7235a-ae5a-479d-a487-510435377e55	occipital cortex	19270	0	6	19270
716a4acc-919e-4326-9672-ebe06ede84e6	dorsolateral prefrontal cortex	18400	0	18	18400
33911db3-f461-464b-8083-a397ab616a09	lamina propria of large intestine	9289	0	1	17706
33911db3-f461-464b-8083-a397ab616a09	lamina propria of small intestine	8417	0	1	17706
da75ce6d-a395-4abd-962b-267aadb99666	submucosa of ileum	9200	0	1	16338
da75ce6d-a395-4abd-962b-267aadb99666	submucosa of ascending colon	7138	0	1	16338
43560d7c-acd6-4ede-830d-c9ffc6cd0862	caudate lobe of liver	13719	1497	8	13719
965386e9-1e4f-466d-bf59-ebdca4b66b9b	bone marrow	13299	19631	16	13299
76af615b-12fe-4ebb-b8c6-239ad29e26e3	caudate lobe of liver	11982	0	6	11982
06ef6b36-6c9b-4e10-8a94-d0baf274276e	tendon of semitendinosus	10533	0	11	10533
13b61a7d-5605-4948-ba48-02c588960143	nasopharynx	8874	0	17	8874
b550fd94-97e0-42e2-90f7-7434781ea2f8	caudate lobe of liver	8855	660	6	8855
4ce8d8ec-b94c-4b79-afcb-b094336d8a78	caudate lobe of liver	8219	0	6	8219
e22482ee-19e8-40bc-9f6e-541dc3c82c20	bone marrow	6701	0	6	6701
dc30c3ec-46d6-4cd8-8ec1-b544a3d0f503	brain white matter	5230	0	9	6591
dc30c3ec-46d6-4cd8-8ec1-b544a3d0f503	brain	1361	0	9	6591
be41a86a-b606-4b1c-8055-32f334898775	peripheral region of retina	4335	0	13	6061
be41a86a-b606-4b1c-8055-32f334898775	fovea centralis	1726	0	11	6061
14363b6e-3428-45b0-8704-10fd5d6316df	scalp	3029	0	5	3029
66d15835-5dc8-4e96-b0eb-f48971cb65e8	islet of Langerhans	2282	262	6	2282
b07e5164-baf6-43d2-bdba-5a249d0da879	pancreas	2126	0	10	2126
e347396c-a7ff-4691-9f7a-99a43555ca18	caudate lobe of liver	1073	168	3	1073
4993d61c-1d04-4630-9c61-8d9431f39adc	caudate lobe of liver	1051	116	3	1051
0c9a8cfb-6649-4d52-b418-6d8e56bd7afe	caudate lobe of liver	474	358	1	474
d567b692-c374-4628-a508-8008f6778f22	right cardiac atrium	1	0	1	1
