## Supplementary Table S4 for "Biological Reasoning with Reinforcement Learning through Natural Language Enables Generalizable Zero-Shot Cell Type Annotations"

### Sheet: in
tissue_general_label	n_unique_cell_types	unique_cell_types
abdomen	8	B cell; T cell; dendritic cell; endothelial cell; fallopian tube secretory epithelial cell; mast cell; monocyte; plasma cell
abdominal wall	7	B cell; T cell; dendritic cell; endothelial cell; fallopian tube secretory epithelial cell; monocyte; plasma cell
adipose tissue	14	Schwann cell; T cell; endothelial cell; endothelial cell of lymphatic vessel; leukocyte; lymphocyte; macrophage; mast cell; mature NK T cell; mesothelial cell; neutrophil; pericyte; plasma cell; smooth muscle cell
adrenal gland	8	B cell; T cell; dendritic cell; endothelial cell; macrophage; mast cell; neutrophil; plasma cell
ascitic fluid	8	B cell; T cell; dendritic cell; endothelial cell; fallopian tube secretory epithelial cell; mast cell; monocyte; plasma cell
axilla	8	B cell; T cell; dendritic cell; endothelial cell; erythrocyte; macrophage; mast cell; plasma cell
blood	75	B cell; CD14-low, CD16-positive monocyte; CD14-positive monocyte; CD14-positive, CD16-negative classical monocyte; CD14-positive, CD16-positive monocyte; CD16-negative, CD56-bright natural killer cell, human; CD16-positive, CD56-dim natural killer cell, human; CD1c-positive myeloid dendritic cell; CD4-positive helper T cell; CD4-positive, alpha-beta T cell; CD4-positive, alpha-beta cytotoxic T ce…
bone marrow	48	CD14-positive monocyte; CD16-negative, CD56-bright natural killer cell, human; CD16-positive, CD56-dim natural killer cell, human; CD4-positive helper T cell; CD4-positive, alpha-beta T cell; CD8-positive, alpha-beta T cell; CD8-positive, alpha-beta memory T cell; Schwann cell; T follicular helper cell; alpha-beta T cell; alveolar macrophage; classical monocyte; conventional dendritic cell; dendr…
brain	54	B cell; Bergmann glial cell; CD1c-positive myeloid dendritic cell; CD4-positive, alpha-beta T cell; CD8-positive, alpha-beta T cell; L2/3-6 intratelencephalic projecting glutamatergic cortical neuron; L6b glutamatergic cortical neuron; T cell; alveolar macrophage; astrocyte; astrocyte of the cerebral cortex; blood vessel endothelial cell; bronchus fibroblast of lung; capillary endothelial cell; c…
breast	37	B cell; CD4-positive helper T cell; CD4-positive, alpha-beta T cell; CD8-positive, alpha-beta memory T cell; IgA plasma cell; IgG plasma cell; T cell; activated CD4-positive, alpha-beta T cell; activated CD8-positive, alpha-beta T cell; alternatively activated macrophage; basal cell; blood vessel endothelial cell; capillary endothelial cell; class switched memory B cell; classical monocyte; conve…
colon	54	B cell; CD16-negative, CD56-bright natural killer cell, human; CD16-positive, CD56-dim natural killer cell, human; CD4-positive helper T cell; CD4-positive, alpha-beta T cell; CD4-positive, alpha-beta memory T cell; CD8-positive, alpha-beta T cell; CD8-positive, alpha-beta memory T cell; IgA plasma cell; T cell; T follicular helper cell; T-helper 17 cell; activated CD4-positive, alpha-beta T cell…
digestive system	3	enteric smooth muscle cell; leukocyte; pericyte
endocrine gland	41	CD16-positive, CD56-dim natural killer cell, human; CD4-positive helper T cell; CD4-positive, alpha-beta T cell; CD4-positive, alpha-beta memory T cell; CD8-alpha-alpha-positive, alpha-beta intraepithelial T cell; CD8-positive, alpha-beta T cell; CD8-positive, alpha-beta memory T cell; T cell; T follicular helper cell; alpha-beta T cell; classical monocyte; conventional dendritic cell; dendritic …
esophagogastric junction	20	CD4-positive helper T cell; IgA plasma cell; IgG plasma cell; activated CD8-positive, alpha-beta T cell; capillary endothelial cell; dendritic cell; endothelial cell of artery; enterocyte; enteroendocrine cell; erythrocyte; foveolar cell of stomach; gamma-delta T cell; macrophage; mast cell; memory B cell; memory T cell; monocyte; mucous neck cell; natural killer cell; vein endothelial cell
esophagus	39	B cell; CD4-positive helper T cell; CD4-positive, alpha-beta T cell; CD8-positive, alpha-beta T cell; CD8-positive, alpha-beta cytotoxic T cell; IgA plasma cell; IgG plasma cell; Schwann cell; T cell; activated CD8-positive, alpha-beta T cell; basal cell; blood vessel endothelial cell; capillary endothelial cell; dendritic cell; endothelial cell; endothelial cell of artery; endothelial cell of ly…
exocrine gland	14	B cell; CD4-positive helper T cell; CD8-positive, alpha-beta T cell; T cell; basal cell; endothelial cell; endothelial cell of lymphatic vessel; mature NK T cell; memory B cell; monocyte; naive B cell; neutrophil; pericyte; plasma cell
eye	27	B cell; CD4-positive, alpha-beta T cell; CD8-positive, alpha-beta T cell; Schwann cell; T cell; amacrine cell; astrocyte; basal cell; blood vessel endothelial cell; dendritic cell; endothelial cell; endothelial cell of lymphatic vessel; goblet cell; leukocyte; lymphocyte; macrophage; mast cell; mature NK T cell; microglial cell; monocyte; natural killer cell; pericyte; plasma cell; retina horizon…
fallopian tube	15	B cell; T cell; blood vessel endothelial cell; dendritic cell; endothelial cell; endothelial cell of lymphatic vessel; fallopian tube secretory epithelial cell; macrophage; mast cell; mature NK T cell; monocyte; natural killer cell; pericyte; plasma cell; smooth muscle cell
heart	31	B cell; CD14-positive monocyte; CD14-positive, CD16-positive monocyte; CD4-positive, alpha-beta cytotoxic T cell; CD8-positive, alpha-beta cytotoxic T cell; Schwann cell; T cell; activated CD4-positive, alpha-beta T cell; activated CD8-positive, alpha-beta T cell; capillary endothelial cell; cardiac muscle cell; cardiac neuron; dendritic cell; endothelial cell; endothelial cell of artery; endothe…
immune system	16	CD4-positive helper T cell; CD8-positive, alpha-beta cytotoxic T cell; T cell; T follicular helper cell; central memory CD4-positive, alpha-beta T cell; central memory CD8-positive, alpha-beta T cell; conventional dendritic cell; innate lymphoid cell; macrophage; mature B cell; memory B cell; naive B cell; natural killer cell; plasmablast; plasmacytoid dendritic cell; regulatory T cell
intestine	8	B cell; T cell; dendritic cell; endothelial cell; fallopian tube secretory epithelial cell; mast cell; monocyte; plasma cell
kidney	43	B cell; CD4-positive, alpha-beta T cell; CD8-positive, alpha-beta T cell; T cell; alternatively activated macrophage; capillary endothelial cell; classical monocyte; conventional dendritic cell; dendritic cell; endothelial cell; epithelial cell of proximal tubule; erythrocyte; granulocyte; immature B cell; kidney collecting duct intercalated cell; kidney collecting duct principal cell; kidney con…
lamina propria	25	CD16-negative, CD56-bright natural killer cell, human; CD16-positive, CD56-dim natural killer cell, human; CD4-positive helper T cell; CD8-positive, alpha-beta memory T cell; T follicular helper cell; alpha-beta T cell; alveolar macrophage; classical monocyte; conventional dendritic cell; effector memory CD4-positive, alpha-beta T cell; effector memory CD8-positive, alpha-beta T cell, terminally …
large intestine	40	B cell; CD4-positive, alpha-beta T cell; CD8-positive, alpha-beta T cell; CD8-positive, alpha-beta memory T cell; IgA plasma cell; IgG plasma cell; T cell; T-helper 17 cell; activated CD4-positive, alpha-beta T cell; activated CD8-positive, alpha-beta T cell; capillary endothelial cell; conventional dendritic cell; dendritic cell; endothelial cell; endothelial cell of artery; endothelial cell of …
liver	54	B cell; CD16-negative, CD56-bright natural killer cell, human; CD16-positive, CD56-dim natural killer cell, human; CD4-positive helper T cell; CD8-alpha-alpha-positive, alpha-beta intraepithelial T cell; CD8-positive, alpha-beta memory T cell; T cell; T follicular helper cell; alpha-beta T cell; alveolar macrophage; blood vessel endothelial cell; classical monocyte; conventional dendritic cell; d…
lung	81	B cell; CD14-positive, CD16-negative classical monocyte; CD14-positive, CD16-positive monocyte; CD16-negative, CD56-bright natural killer cell, human; CD16-positive, CD56-dim natural killer cell, human; CD1c-positive myeloid dendritic cell; CD4-positive helper T cell; CD4-positive, alpha-beta T cell; CD8-positive, alpha-beta T cell; CD8-positive, alpha-beta cytotoxic T cell; CD8-positive, alpha-b…
lymph node	65	B cell; CD16-negative, CD56-bright natural killer cell, human; CD16-positive, CD56-dim natural killer cell, human; CD1c-positive myeloid dendritic cell; CD4-positive helper T cell; CD4-positive, alpha-beta T cell; CD4-positive, alpha-beta cytotoxic T cell; CD8-positive, alpha-beta T cell; CD8-positive, alpha-beta memory T cell; IgA plasma cell; IgG plasma cell; T cell; T follicular helper cell; T…
mucosa	10	B cell; Schwann cell; T cell; basal cell; dendritic cell; endothelial cell of lymphatic vessel; macrophage; mast cell; mature NK T cell; myoepithelial cell of mammary gland
musculature	35	B cell; CD16-negative, CD56-bright natural killer cell, human; CD16-positive, CD56-dim natural killer cell, human; CD4-positive helper T cell; CD8-positive, alpha-beta memory T cell; Schwann cell; T cell; T follicular helper cell; alpha-beta T cell; alveolar macrophage; classical monocyte; conventional dendritic cell; dendritic cell; effector memory CD4-positive, alpha-beta T cell; effector memor…
nose	46	B cell; CD16-negative, CD56-bright natural killer cell, human; CD16-positive, CD56-dim natural killer cell, human; CD1c-positive myeloid dendritic cell; CD4-positive, alpha-beta T cell; CD4-positive, alpha-beta memory T cell; CD8-positive, alpha-beta T cell; CD8-positive, alpha-beta memory T cell; T cell; T follicular helper cell; alternatively activated macrophage; alveolar macrophage; alveolar …
omentum	29	B cell; CD16-negative, CD56-bright natural killer cell, human; CD16-positive, CD56-dim natural killer cell, human; CD4-positive helper T cell; CD8-positive, alpha-beta memory T cell; T cell; T follicular helper cell; alpha-beta T cell; alveolar macrophage; classical monocyte; conventional dendritic cell; dendritic cell; effector memory CD4-positive, alpha-beta T cell; effector memory CD8-positive…
ovary	15	B cell; T cell; dendritic cell; endothelial cell; endothelial cell of lymphatic vessel; fallopian tube secretory epithelial cell; granulosa cell; innate lymphoid cell; leukocyte; mast cell; monocyte; natural killer cell; pericyte; plasma cell; smooth muscle cell
pancreas	6	B cell; T cell; endothelial cell; mast cell; mature NK T cell; plasma cell
paracolic gutter	8	B cell; T cell; dendritic cell; endothelial cell; fallopian tube secretory epithelial cell; mast cell; monocyte; plasma cell
parietal peritoneum	8	B cell; T cell; dendritic cell; endothelial cell; fallopian tube secretory epithelial cell; mast cell; monocyte; plasma cell
peritoneum	8	B cell; T cell; dendritic cell; endothelial cell; fallopian tube secretory epithelial cell; mast cell; monocyte; plasma cell
placenta	11	CD16-negative, CD56-bright natural killer cell, human; CD16-positive, CD56-dim natural killer cell, human; T cell; conventional dendritic cell; endothelial cell; granulocyte; innate lymphoid cell; macrophage; monocyte; pericyte; plasma cell
pleural fluid	17	B cell; CD1c-positive myeloid dendritic cell; CD4-positive, alpha-beta T cell; CD8-positive, alpha-beta T cell; T cell; alveolar macrophage; classical monocyte; conventional dendritic cell; dendritic cell; macrophage; mesothelial cell; natural killer cell; neutrophil; non-classical monocyte; plasma cell; plasmacytoid dendritic cell; regulatory T cell
prostate gland	24	B cell; CD1c-positive myeloid dendritic cell; CD8-positive, alpha-beta T cell; Schwann cell; T cell; classical monocyte; club cell; dendritic cell; effector CD8-positive, alpha-beta T cell; endothelial cell; endothelial cell of lymphatic vessel; granulocyte; leukocyte; macrophage; mast cell; mature NK T cell; natural killer cell; neutrophil; non-classical monocyte; pericyte; plasma cell; plasmacy…
reproductive system	18	B cell; conventional dendritic cell; endothelial cell; erythrocyte; granulosa cell; immature innate lymphoid cell; keratinocyte; macrophage; mast cell; megakaryocyte-erythroid progenitor cell; mesothelial cell; monocyte; natural killer cell; neutrophil; plasmacytoid dendritic cell; precursor B cell; pro-B cell; smooth muscle cell
respiratory system	59	B cell; CD16-negative, CD56-bright natural killer cell, human; CD16-positive, CD56-dim natural killer cell, human; CD1c-positive myeloid dendritic cell; CD4-positive, alpha-beta T cell; CD4-positive, alpha-beta memory T cell; CD8-positive, alpha-beta T cell; CD8-positive, alpha-beta memory T cell; T cell; T follicular helper cell; alternatively activated macrophage; alveolar macrophage; alveolar …
saliva	10	B cell; CD14-positive, CD16-negative classical monocyte; CD14-positive, CD16-positive monocyte; CD8-positive, alpha-beta T cell; dendritic cell; macrophage; mature alpha-beta T cell; monocyte; natural killer cell; neutrophil
scalp	1	keratinocyte
skeletal system	7	B cell; T cell; dendritic cell; endothelial cell; macrophage; mast cell; neutrophil
skin of body	40	CD1c-positive myeloid dendritic cell; CD4-positive helper T cell; CD4-positive, alpha-beta memory T cell; CD8-alpha-alpha-positive, alpha-beta intraepithelial T cell; CD8-positive, alpha-beta cytotoxic T cell; CD8-positive, alpha-beta memory T cell; T cell; dendritic cell; double negative thymocyte; double-positive, alpha-beta thymocyte; endothelial cell; endothelial cell of lymphatic vessel; ery…
small intestine	68	B cell; CD16-negative, CD56-bright natural killer cell, human; CD16-positive, CD56-dim natural killer cell, human; CD4-positive helper T cell; CD4-positive, alpha-beta T cell; CD8-positive, alpha-beta T cell; CD8-positive, alpha-beta memory T cell; IgA plasma cell; IgG plasma cell; T cell; T follicular helper cell; activated CD4-positive, alpha-beta T cell; activated CD8-positive, alpha-beta T ce…
spinal cord	11	Bergmann glial cell; astrocyte; central nervous system macrophage; endothelial cell; ependymal cell; leukocyte; neuron; oligodendrocyte; oligodendrocyte precursor cell; pericyte; vascular associated smooth muscle cell
spleen	59	B cell; CD16-negative, CD56-bright natural killer cell, human; CD16-positive, CD56-dim natural killer cell, human; CD1c-positive myeloid dendritic cell; CD4-positive helper T cell; CD4-positive, alpha-beta T cell; CD4-positive, alpha-beta memory T cell; CD8-alpha-alpha-positive, alpha-beta intraepithelial T cell; CD8-positive, alpha-beta T cell; CD8-positive, alpha-beta memory T cell; IgG plasma …
stomach	29	B cell; CD4-positive helper T cell; IgA plasma cell; IgG plasma cell; activated CD8-positive, alpha-beta T cell; basal cell; capillary endothelial cell; dendritic cell; endothelial cell; endothelial cell of artery; enterocyte; enteroendocrine cell; erythroblast; erythrocyte; foveolar cell of stomach; gamma-delta T cell; goblet cell; intestine goblet cell; macrophage; mast cell; mature NK T cell; …
tongue	8	basal cell; capillary endothelial cell; endothelial cell of artery; endothelial cell of lymphatic vessel; keratinocyte; leukocyte; pericyte; vein endothelial cell
trunk	1	keratinocyte
uterus	9	B cell; T cell; dendritic cell; endothelial cell; fallopian tube secretory epithelial cell; leukocyte; mast cell; monocyte; plasma cell
vasculature	1	endothelial cell of artery
yolk sac	19	CD8-alpha-alpha-positive, alpha-beta intraepithelial T cell; T cell; dendritic cell; double negative thymocyte; endothelial cell; erythrocyte; granulocyte; hematopoietic stem cell; innate lymphoid cell; macrophage; mast cell; megakaryocyte-erythroid progenitor cell; mesothelial cell; monocyte; natural killer cell; neuron; plasmacytoid dendritic cell; promonocyte; vascular associated smooth muscle…
